# Enhanced Functional Potential of Pseudogene-associated lncRNA Genes in Mammals

**DOI:** 10.1101/2025.03.21.644463

**Authors:** Ze-Hao Zhang, Bo-Han Li, Yin-Wei Wang, Sheng Hu Qian, Lu Chen, Meng-Wei Shi, Hao Zuo, Zhen-Xia Chen

## Abstract

The functional significance of long non-coding RNAs (lncRNAs) remains a subject of debate, largely due to the complexity and cost associated with their validation experiments. However, emerging evidence suggests that pseudogenes, once viewed as genomic relics, may contribute to the origin of functional lncRNA genes. In this study spanning eight species, we systematically identified pseudogene-associated lncRNA genes using our PacBio long-read sequencing data and published RNA-seq data. Our investigation revealed that pseudogene-associated lncRNA genes exhibit heightened functional attributes compared to their non-pseudogene-associated counterparts. Notably, these pseudogene-associated lncRNAs show protein-binding proficiency, positioning them as potent regulators of gene expression. In particular, pseudogene-associated sense lncRNAs retain protein-binding capabilities inherited from parent genes of pseudogenes, thereby demonstrating greater protein-binding proficiency. Through detailed functional characterization, we elucidated the unique advantages and conserved roles of pseudogene-associated lncRNA genes, particularly in the context of gene expression regulation and DNA repair. Leveraging cross-species expression profiling, we demonstrated the prominent contribution of pseudogene-associated lncRNA genes to aging-related transcriptome changes across nine human tissues and eight mouse tissues. Overall, our findings demonstrate enhanced functional attributes of pseudogene-associated lncRNA genes and shed light on their conserved and close association with aging.
