## Supplementary material for "Enhanced Functional Potential of Pseudogene-associated lncRNA Genes in Mammals": Table S3

### Sheet: Sheet1
Table S3 Sample information of the public single-cell/nucleus RNA sequencing data
Tissue	Number of donors	Age	Source
Brain	Young: 3	Young: 17-29	PMID: 38781369
	Old: 4	Old: 66-90
Skin	Young: 3	Young: 18-23	PMID: 33238152
	Old: 3	Old: 70-76
Heart	Young: 3	Young: 20-27	PMID: 35959412
	Old: 6	Old: 65-75
Muscle	Young: 6	Young: 19-22	PMID: 36516485
	Old: 11	Old: 70-90
Bone marrow	Young: 5	Young: 18-20	PMID: 36629404
	Old: 3	Old: >65
Liver	Young: 5	Young: <30	PMID: 38199298
	Old: 3	Old: >60
Lung	Young: 6	Young: 20-29	PMID: 32832599
	Old: 6	Old: 65-80
Ovary	Young: 3	Young: 18-28	PMID: 38594460
	Old: 3	Old: 47-49
Testis	Young: 4	Young: 17-22	PMID: 35504286
	Old: 8	Old: 62-76
