## Supplementary material for "Enhanced Functional Potential of Pseudogene-associated lncRNA Genes in Mammals": Table S4

### Sheet: Sheet1
Table S4 Abbreviations, marker genes, and number for each cell type in each tissue
Tissue	Cell type	Abbreviation	Marker genes	Number
Brain	excitatory neuron	Ex	SLC17A7, CAMK2A, CNKSR2, SYT1	Young: 18,280
				Old: 26,532
	inhibitory neuron	In	GAD1, GAD2, SYT1	Young: 8,346
				Old: 8,658
	astrocyte	Ast	AQP4, GFAP, ALDH1L1	Young: 6,886
				Old: 9,236
	oligodendrocyte	Oli	MOG, MOBP	Young: 2,630
				Old: 13,487
	oligodendrocyte precursor cell	OPC	PDGFRA, VCAN	Young: 3,828
				Old: 3,377
	microglia	Mic	P2RY12, APBB1IP	Young: 3,147
				Old: 3,769
	endothelial cell	EC	CLDN5, FLT1	Young: 5,623
				Old: 6,088
	vascular leptomeningeal cell	VLMC	COL1A2, CEMIP	Young: 2,491
				Old: 1,203
Skin	basal cell	BC	KRT14, KRT5, KRT15, COL17A1	Young: 5,696
				Old: 6,283
	mitotic cell	MC	MKI67, TK1	Young: 1,591
				Old: 1,906
	vellus hair follicle cell	VHF	SOX9, KRT6B, SFRP1	Young: 3,649
				Old: 1,263
	melanocyte	ME	TYR, DCT	Young: 717
				Old: 328
	spinous cell	SC	KRT10, KRT1, KRTDAP, OVOL1	Young: 6,299
				Old: 6,713
	granular cell	GC	FLG	Young: 1,238
				Old: 1,647
	endothelial cell	EC	CCL21, CLDN5	Young: 70
				Old: 99
	immune cell	IC	PTPRC, CD74	Young: 1,334
				Old: 740
	fibroblast	FB	PDGFRA, DCN	Young: 374
				Old: 888
	pericyte	PC	RGS5, ACTA2, PDGFRB	Young: 334
				Old: 263
Heart	cardiomyocyte	CM	RYR2, FGF12, MYBPC3, TNNT2	Young: 12,267
				Old: 15,829
	smooth muscle cell	SMC	MYL9, MYH11	Young: 660
				Old: 1,148
	fibroblast	FB	DCN, LUM, CCDC80, FN1, NEGR1, ABCA8, CDH19	Young: 7,715
				Old: 10,512
	endothelial cell	EC	VWF, FLT1, EGFL7, PECAM1	Young: 6,315
				Old: 8,668
	lymphatic endothelial cell	LEC	CCL21, PROX1, FLT4, PDPN	Young: 369
				Old: 692
	neuron	Neuron	NRXN1, NCAM1	Young: 514
				Old: 526
	epicardial cell	Epicardial	WWC1, PRG4, HAS1	Young: 115
				Old: 348
	mast cell	Mast	KIT, CPA3, GATA2, FER	Young: 336
				Old: 336
	adipocyte	Adipo	PLIN1, DGAT2, GPD1	Young: 62
				Old: 390
	myeloid cell	Myeloid	CSF1R, C1QC, MERTK, F13A1, MRC1	Young: 6,619
				Old: 9,084
	pericyte	PC	RGS5, AGT, KCNJ8, PDGFRB, NOTCH3, DLC1, ABCC9	Young: 3,621
				Old: 6,464
	endocardial cell	Endocardial	NRG1, NRG3, PCDH15, CDH11, LEPR, PKHD1L1, MYRIP	Young: 1,944
				Old: 5,340
	T cell and natural killer cell	T/NK-cell	CD3E, CD2, ITK, LTB, KLRD1	Young: 702
				Old: 1,626
Muscle	type I myofiber	MF-I	TNNT1, MYH7, MYH7B, TNNC1, TNNI1, ATP2A2	Young: 17,932
				Old: 40,591
	type II myofiber	MF-II	TNNT3, MYH1, MYH2, TNNC2, TNNI2, ATP2A1	Young: 20,354
				Old: 57,167
	fibro-adipogenic progenitor	FAP	PDGFRA, PTGDS, SCN7A, MYOC	Young: 6,289
				Old: 11,854
	muscle stem cell	MuSC	PAX7	Young: 2,227
				Old: 1,928
	smooth muscle cell	SMC	PDGFRB, ACTA2, MYH11, TAGLN, MYL9, MYOCD	Young: 2,380
				Old: 1,830
	endothelial cell	EC	PECAM1, FLT1, CD34, CDH5, VWF, JAM2	Young: 3,792
				Old: 3,760
	myeloid cell	Myeloid	CSF1R, MERTK, F13A1, MS4A6A, MRC1	Young: 1,577
				Old: 2,866
	neuromuscular junction	NMJ	PKD2L2, GRIA2, BMPR1B, EFNA5	Young: 103
				Old: 2,269
	mast cell	Mast	TPSB2, MS4A2	Young: 249
				Old: 665
	T cell and natural killer cell	T/NK-cell	CD247, GNLY	Young: 504
				Old: 1,511
Bone marrow	hematopoietic stem cell	HSC	CRHBP, AVP, FOS, CD164, MLLT3, MDK, BST2	Young: 4,851
				Old: 17,317
	lympho-myeloid primed progenitor	LMPP	SPINK2, SMIM24, CSF3R	Young: 4,403
				Old: 4,707
	granulocyte-monocyte progenitor	GMP	CTSG, PRTN3, MPO, AZU1, ELANE, CST7	Young: 5,288
				Old: 3,204
	monocyte	MONO	LYZ, CSTA, CST3, ANXA2	Young: 3,661
				Old: 1,382
	plasmacytoid dendritic cell	pDC	IRF7, IGKC, IGLC2, SPIB, STMN1, TUBB6, MYBL2, SNRNP25	Young: 6,177
				Old: 4,331
	common lymphoid progenitor	CLP	IL7R, DNTT	Young: 3,654
				Old: 805
	pro-B cell	Pro-B	VPREB1, VPREB3, CD79B, CD24, CD9, AKAP12, LAPTM5	Young: 3,452
				Old: 229
	T cell and natural killer cell	T/NK-cell	HOXA9, HOXA10, CXXC5, PRSS2, CD247, NKG7, CD3D, CD3E, TRAC	Young: 939
				Old: 394
	megakaryocyte-erythroid progenitor	MEP	FCER1A, HPGDS, CYTL1, TESPA1, GATA2	Young: 2,400
				Old: 6,016
	megakaryocyte	Mk	PLEK, PBX1, GP1BA, FLI1, VWF	Young: 1,360
				Old: 2,345
	erythroid	Ery	HBD, KLF1, APOC1, BLVRB, MYC, HBB, CA1, FAM178B, PRDX2, REXO2	Young: 5,176
				Old: 6,976
	basophil	Basophil	CLC, TPSAB1, MS4A2, HPGD, HDC	Young: 1,354
				Old: 1,341
	endothelial cell	EC	C7, DNASE1L3, ENG, GSN, RAMP3	Young: 12
				Old: 158
Liver	hepatocyte	Hepatocyte	AGT, ALB, ALDOB, APOA1, CYP1A2, CYP2A6, CYP2A7, ADH1A, ADH1B, ADH1C, ADH4	Young: 58,267
				Old: 45,207
	monocyte	MONO	CD14, LYZ, S100A4, S100A6, S100A8, S100A9	Young: 2,640
				Old: 2,855
	kupffer cell	KC	CD68, VCAM1, SLC40A1, C1QA, C1QB, C1QC, CD5L, CTSB, MARCO	Young: 1,503
				Old: 1,081
	endothelial cell	EC	C7, DNASE1L3, ENG, GSN, INMT, LIFR, PECAM1, RAMP3, TIMP3, VWF	Young: 5,637
				Old: 4,584
	cholangiocyte	Chol	ELF3, CFTR, KRT18, KRT8, ANXA4	Young: 1,528
				Old: 823
	stellate cell	Stellate	COL6A1, COLEC11, HGF, PTH1R, VIPR1	Young: 2,331
				Old: 1,541
	T cell and natural killer cell	T/NK-cell	CD247, NKG7, PARP8, CD3D, CD3E, TRAC, TRBC2, IL7R, LTB, CD7, CTSW, GNLY, CD69, CMC1, GZMK, KLRF1	Young: 1,933
				Old: 5,931
	B cell	B-cell	CD79A, CD79B, IGHM, IGHA1	Young: 178
				Old: 647
	red blood cell	RBC	HBA1, HBA2, HBB, HBD	Young: 110
				Old: 262
	proliferative cell	Prolif	BIRC5, CDK1, HMGB2, MKI67, TOP2A	Young: 401
				Old: 460
Lung	alveolar type 1 cell	AT1	AGER, EMP2, CAV1, CAV2, CLDN18, CLIC5	Young: 77
				Old: 134
	alveolar type 2 cell	AT2	LRRK2, SFTPA1, SFTPB, SFTPC, ABCA3	Young: 190
				Old: 417
	ciliated cell	Ciliated	ANKRD66, DYDC2, C22orf15, FOXJ1, TP73, CCDC78	Young: 203
				Old: 206
	fibroblast	FB	PLA2G2A, SCARA5, MFAP5, GAS1	Young: 84
				Old: 388
	capillary endothelial cell	CEC	HPGD, CA4, IL1RL1, FCN3, IL7R, BTNL9, SLC6A4	Young: 61
				Old: 573
	lymphatic endothelial cell	LEC	NTS, TFF3, SCN3B, PROX1, TBX1	Young: 93
				Old: 248
	monocyte	MONO	S100A12, VCAN, S100A8, S100A9, LILRB2, LILRA5, IL1R2, TLR2	Young: 2,985
				Old: 4,451
	macrophage	Macro	RNASE1, PMP22, FPR3, SDS	Young: 4,758
				Old: 5,435
	alveolar macrophage	AM	GPD1, PPIC, AMIGO2, RBP4, RETN, LSAMP	Young: 5,333
				Old: 9,156
	dendritic cell	DC	SIPA1L3, CD74, HDAC9	Young: 423
				Old: 813
	natural killer cell	NK	S1PR5, FGFBP2, SH2D1B	Young: 344
				Old: 1,172
	T cell	T-cell	CD3D, THEMIS, GPR171, ADAM19, IL7R	Young: 462
				Old: 4,064
	B cell	B-cell	MS4A1, EBF1, BCL11A, BLK, JCHAIN	Young: 181
				Old: 482
	proliferative cell	Prolif	BIRC5, CDK1, HMGB2, MKI67, TOP2A	Young: 106
				Old: 265
Ovary	granulosa cell	GC	GSTA1, AMH, HSD17B1	Young: 1,952
				Old: 134
	oocyte	OO	TUBB8, ZP3, FIGLA	Young: 112
				Old: 2
	theca and stroma cell	T&S	DCN, STAR, OGN, COL1A2	Young: 19,214
				Old: 16,208
	smooth muscle cell	SMC	SMC, ACTA2, MUSTN1, MYH11	Young: 3018
				Old: 13,592
	endothelial cell	EC	TM4SF1, VWF, KRT18	Young: 6,591
				Old: 2,333
	monocyte	MONO	TYROBP, IFI30	Young: 1,199
				Old: 141
	natural killer cell	NK	CCL5, NKG7	Young: 1,352
				Old: 535
	T cell	T-cell	IL7R, KLRB1	Young: 607
				Old: 363
Testis	Sertoli cell	Sertoli	CITED1, FATE1, SOX9, PRND, CLDN11, WFDC2, BEX1, BEX2	Young: 1,356
				Old: 1,916
	macrophage	Macro	CD14, CD163, LYZ, C1QA, C1QC, C1QB	Young: 297
				Old: 1,443
	endothelial cell	EC	NOTCH4, CD34, VWF, TIE1, PECAM1	Young: 2,584
				Old: 6,421
	Leydig cell	Leydig	CFD, LUM	Young: 783
				Old: 2,058
	peritubular cell	PMC	AEBP1, PTCH1, WFDC1	Young: 1,246
				Old: 7,751
	smooth muscle cell	SMC	NOTCH3, FABP4	Young: 1,044
				Old: 3,662
	T cell	T-cell	CD52, ID2	Young: 122
				Old: 468
	spermatogonial stem cell	SSC	PIWIL4, GFRA1, UTF1	Young: 740
				Old: 1,302
	differentiating spermatogonia	Diff.SPG	KIT, MKI67, DCAF4L1	Young: 1,234
				Old: 2,432
	early primary spermatocyte	Early SPC	DMC1, SPO11	Young: 679
				Old: 1,510
	late primary spermatocyte	Late SPC	PIWIL1, SPDYA, ADAM2	Young: 2,735
				Old: 2,124
	round spermatid	RS	ACRV1, CATSPER3, SPACA1	Young: 2,745
				Old: 4,371
	elongating/elongated spermatid	ES	PRM3, PRM2, ETNK2, TSSK6, LELP1, DCUN1D1	Young: 4,522
				Old: 7,944
