## Supplementary material for "Enhanced Functional Potential of Pseudogene-associated lncRNA Genes in Mammals": Table S6

### Sheet: Mouse
Table S6 Aging-related differential expression of pseudogene-associated lncRNA genes in mouse
Gene ID	Type	Tissue	Log2FC (24mo vs. 6mo)	Adjusted p-value (24mo vs. 6mo)	Log2FC (30mo vs. 6mo)	Adjusted p-value (30mo vs. 6mo)
ENSMUSG00000073164	Pseudogene-associated sense lncRNA	Brain	-0.414359	0.715335	-0.802194	0.0354926
ENSMUSG00000073164	Pseudogene-associated sense lncRNA	Lung	1.82322	0.00486421	1.57459	0.0195273
ENSMUSG00000081207	Pseudogene-associated sense lncRNA	Liver	-0.616392	0.661493	-1.83309	0.0254312
ENSMUSG00000085180	Pseudogene-associated sense lncRNA	Liver	1.42311	0.00921493	1.22196	0.0189413
ENSMUSG00000085786	Pseudogene-associated sense lncRNA	Kidney	1.39575	0.297012	2.26571	0.0168017
ENSMUSG00000085786	Pseudogene-associated sense lncRNA	Liver	2.67949	0.0519796	4.02882	0.000366075
ENSMUSG00000085786	Pseudogene-associated sense lncRNA	Lung	1.17801	0.000938802	1.58193	2.17854e-06
ENSMUSG00000086253	Pseudogene-associated sense lncRNA	Liver	-2.29614	0.0145556	-4.63866	5.44223e-06
ENSMUSG00000086350	Pseudogene-associated sense lncRNA	Kidney	-0.739241	0.11099	-0.945353	0.0145378
ENSMUSG00000099759	Pseudogene-associated sense lncRNA	Lung	0.839114	0.0177317	1.04385	0.00171077
ENSMUSG00000113737	Pseudogene-associated sense lncRNA	Aorta	1.15088	0.264976	2.09605	0.0116681
ENSMUSG00000113737	Pseudogene-associated sense lncRNA	Liver	3.35775	0.225301	4.37484	0.0443698
ENSMUSG00000116627	Pseudogene-associated sense lncRNA	Skin	2.92962	0.000112537	2.38465	0.00647904
ENSMUSG00000120104	Pseudogene-associated sense lncRNA	Kidney	-0.599598	0.0079741	-0.252089	0.300568
ENSMUSG00000120309	Pseudogene-associated sense lncRNA	Lung	1.18852	8.25509e-05	0.899768	0.00473486
ENSMUSG00000120992	Pseudogene-associated sense lncRNA	Aorta	1.70429	0.000171202	1.11029	0.0270365
ENSMUSG00000120992	Pseudogene-associated sense lncRNA	Heart	1.01167	0.00862391	1.05793	0.00425409
ENSMUSG00000120992	Pseudogene-associated sense lncRNA	Kidney	1.08063	1.67249e-05	1.5899	2.05478e-12
ENSMUSG00000120992	Pseudogene-associated sense lncRNA	Liver	0.84458	0.178615	1.40767	0.00367012
ENSMUSG00000120992	Pseudogene-associated sense lncRNA	Lung	0.583856	0.000799546	0.495477	0.00511707
ENSMUSG00000120992	Pseudogene-associated sense lncRNA	Skin	0.740358	2.94565e-06	0.482125	0.0134757
ENSMUSG00000121295	Pseudogene-associated sense lncRNA	Liver	-0.603048	0.616497	-1.75841	0.0235711
ENSMUSG00000121297	Pseudogene-associated sense lncRNA	Lung	0.775007	0.323308	1.35335	0.0289629
ENSMUSG00000121301	Pseudogene-associated sense lncRNA	Brain	2.22447	0.000156789	2.71471	6.48623e-08
ENSMUSG00000121301	Pseudogene-associated sense lncRNA	Heart	1.58067	0.0226313	0.871669	0.407311
ENSMUSG00000121339	Pseudogene-associated sense lncRNA	Liver	-0.717465	0.0764901	-0.708489	0.0494174
ENSMUSG00000121344	Pseudogene-associated sense lncRNA	Lung	3.92747	1	5.92522	7.59586e-05
ENSMUSG00000121350	Pseudogene-associated sense lncRNA	Brain	1.55587	0.00839567	1.53521	0.00190451
ENSMUSG00000121350	Pseudogene-associated sense lncRNA	Liver	1.54278	0.0445706	1.16438	0.120549
ENSMUSG00000121353	Pseudogene-associated sense lncRNA	Kidney	-0.960548	0.167134	-1.44745	0.00812242
ENSMUSG00000121373	Pseudogene-associated sense lncRNA	Liver	-1.10638	0.145424	-3.38091	5.18742e-06
ENSMUSG00000121378	Pseudogene-associated sense lncRNA	Aorta	1.59779	3.53574e-28	1.55115	1.05045e-26
ENSMUSG00000121378	Pseudogene-associated sense lncRNA	Brain	1.11301	9.37399e-05	1.24368	9.55415e-07
ENSMUSG00000121378	Pseudogene-associated sense lncRNA	Heart	0.665512	0.0870742	1.11396	0.000210063
ENSMUSG00000121378	Pseudogene-associated sense lncRNA	Liver	0.239382	0.388865	0.478517	0.0127075
ENSMUSG00000121378	Pseudogene-associated sense lncRNA	Lung	0.933855	6.11807e-25	1.04006	3.95177e-31
ENSMUSG00000121378	Pseudogene-associated sense lncRNA	Muscle	1.02137	0.00111425	0.746892	0.0148408
ENSMUSG00000121382	Pseudogene-associated sense lncRNA	Lung	0.223442	0.207197	0.356833	0.0180878
ENSMUSG00000121385	Pseudogene-associated sense lncRNA	Skin	1.02234	0.15068	2.34398	8.23216e-06
ENSMUSG00000121393	Pseudogene-associated sense lncRNA	Skin	0.651818	0.353531	1.5871	0.00128555
ENSMUSG00000121395	Pseudogene-associated sense lncRNA	Aorta	0.966186	1.06667e-07	0.904223	7.48265e-07
ENSMUSG00000121395	Pseudogene-associated sense lncRNA	Lung	-0.500782	0.00781607	-0.351235	0.0835564
ENSMUSG00000121395	Pseudogene-associated sense lncRNA	Skin	-0.463065	0.0416218	-0.216228	0.642343
ENSMUSG00000121398	Pseudogene-associated sense lncRNA	Lung	1.23996	0.00129034	0.959344	0.0198555
ENSMUSG00000121399	Pseudogene-associated sense lncRNA	Lung	0.84388	0.038826	1.01093	0.00844142
ENSMUSG00000121404	Pseudogene-associated sense lncRNA	Kidney	1.20995	0.000753355	2.12231	1.10442e-12
ENSMUSG00000121445	Pseudogene-associated sense lncRNA	Liver	-0.502769	0.17221	-0.777355	0.00790557
ENSMUSG00000121463	Pseudogene-associated sense lncRNA	Lung	1.23722	0.026892	1.32387	0.0148652
ENSMUSG00000121466	Pseudogene-associated sense lncRNA	Liver	-1.25511	0.466048	-4.39808	0.00469451
ENSMUSG00000121473	Pseudogene-associated sense lncRNA	Liver	-1.01626	0.0649418	-1.52692	0.000891093
ENSMUSG00000121474	Pseudogene-associated sense lncRNA	Liver	2.42115	0.0212757	2.73628	0.00333515
ENSMUSG00000121474	Pseudogene-associated sense lncRNA	Lung	1.87659	5.40474e-08	1.35892	0.000255179
ENSMUSG00000121477	Pseudogene-associated sense lncRNA	Aorta	0.37098	0.026731	0.292633	0.0967512
ENSMUSG00000121478	Pseudogene-associated sense lncRNA	Aorta	3.33959	0.000215489	3.4517	0.000104891
ENSMUSG00000121478	Pseudogene-associated sense lncRNA	Heart	2.94911	0.000657343	3.03718	0.000243196
ENSMUSG00000121478	Pseudogene-associated sense lncRNA	Kidney	1.42026	0.415109	2.99637	0.00525636
ENSMUSG00000121478	Pseudogene-associated sense lncRNA	Liver	2.03193	0.0440495	2.71769	0.00128114
ENSMUSG00000121478	Pseudogene-associated sense lncRNA	Lung	2.92033	2.2302e-09	3.27473	5.684e-12
ENSMUSG00000121478	Pseudogene-associated sense lncRNA	Skin	2.54318	0.0347498	2.69747	0.0368285
ENSMUSG00000121482	Pseudogene-associated sense lncRNA	Heart	1.94819	0.0192849	1.40982	0.159473
ENSMUSG00000121482	Pseudogene-associated sense lncRNA	Liver	1.68126	0.201111	2.49902	0.0141001
ENSMUSG00000121484	Pseudogene-associated sense lncRNA	Liver	1.60025	0.0496055	1.10495	0.180356
ENSMUSG00000121485	Pseudogene-associated sense lncRNA	Brain	0.158399	0.765768	0.322851	0.03309
ENSMUSG00000121485	Pseudogene-associated sense lncRNA	Kidney	-0.313607	0.138572	-0.359587	0.0381565
ENSMUSG00000121485	Pseudogene-associated sense lncRNA	Liver	0.70146	0.16458	1.25607	0.00106605
ENSMUSG00000121485	Pseudogene-associated sense lncRNA	Lung	0.191706	0.141304	0.317786	0.00428167
ENSMUSG00000121489	Pseudogene-associated sense lncRNA	Muscle	-0.292271	0.355684	-0.393999	0.0479317
ENSMUSG00000121491	Pseudogene-associated sense lncRNA	Lung	0.729505	0.0487641	0.496444	0.236941
ENSMUSG00000121491	Pseudogene-associated sense lncRNA	Skin	1.17534	0.00298459	0.61674	0.348538
ENSMUSG00000121494	Pseudogene-associated sense lncRNA	Liver	0.468675	0.333825	1.26799	9.57424e-05
ENSMUSG00000121499	Pseudogene-associated sense lncRNA	Lung	2.91135	0.00114142	1.82657	0.0626045
ENSMUSG00000121500	Pseudogene-associated sense lncRNA	Aorta	1.70361	1.35156e-50	1.65145	2.00713e-47
ENSMUSG00000121500	Pseudogene-associated sense lncRNA	Brain	1.09464	3.64454e-05	1.07065	1.1933e-05
ENSMUSG00000121500	Pseudogene-associated sense lncRNA	Heart	0.950622	1.94522e-07	1.22202	3.79685e-13
ENSMUSG00000121500	Pseudogene-associated sense lncRNA	Kidney	0.351529	7.03125e-05	0.431095	9.98942e-08
ENSMUSG00000121500	Pseudogene-associated sense lncRNA	Liver	0.358154	0.00226531	0.599497	6.7555e-09
ENSMUSG00000121500	Pseudogene-associated sense lncRNA	Lung	0.913463	3.40403e-44	0.96043	2.90665e-49
ENSMUSG00000121500	Pseudogene-associated sense lncRNA	Muscle	0.849019	1.19971e-06	0.683676	6.93617e-05
ENSMUSG00000121503	Pseudogene-associated sense lncRNA	Kidney	0.142817	0.797709	0.674771	0.0131129
ENSMUSG00000121505	Pseudogene-associated sense lncRNA	Liver	-0.625597	0.571736	-1.87389	0.00532781
ENSMUSG00000121510	Pseudogene-associated sense lncRNA	Kidney	2.75971	0.131464	3.34364	0.0220089
ENSMUSG00000121510	Pseudogene-associated sense lncRNA	Lung	0.846001	0.0772468	0.963832	0.0327682
Mou_XLOC_000226	Pseudogene-associated sense lncRNA	Lung	0.877657	0.064128	1.02987	0.0202221
Mou_XLOC_000919	Pseudogene-associated sense lncRNA	Lung	0.153005	0.573402	0.427414	0.0209027
Mou_XLOC_001127	Pseudogene-associated sense lncRNA	Lung	-0.402722	0.00441919	-0.289497	0.0554913
Mou_XLOC_001552	Pseudogene-associated sense lncRNA	Aorta	0.152041	0.76876	-0.841953	0.0110249
Mou_XLOC_003289	Pseudogene-associated sense lncRNA	Skin	-1.65717	0.00657541	-0.055062	0.985572
Mou_XLOC_004161	Pseudogene-associated sense lncRNA	Kidney	-0.429394	0.473952	-1.00465	0.00904968
Mou_XLOC_008425	Pseudogene-associated sense lncRNA	Lung	-0.620901	0.465495	-1.62675	0.0297124
Mou_XLOC_012683	Pseudogene-associated sense lncRNA	Kidney	2.30068	8.54874e-09	2.58556	6.07242e-12
Mou_XLOC_013922	Pseudogene-associated sense lncRNA	Liver	-1.31611	0.00903244	-0.794704	0.0983331
Mou_XLOC_014393	Pseudogene-associated sense lncRNA	Kidney	1.94827	0.0677839	2.5268	0.00349649
Mou_XLOC_014393	Pseudogene-associated sense lncRNA	Lung	1.09424	0.0723233	1.25322	0.0281321
Mou_XLOC_014393	Pseudogene-associated sense lncRNA	Skin	1.06061	0.0122078	1.02726	0.027797
Mou_XLOC_015111	Pseudogene-associated sense lncRNA	Liver	-1.32505	0.048865	-2.44398	5.46269e-05
Mou_XLOC_018869	Pseudogene-associated sense lncRNA	Aorta	0.413282	0.134517	0.615581	0.0106002
Mou_XLOC_018869	Pseudogene-associated sense lncRNA	Kidney	-0.624695	0.00315729	-0.433579	0.0320057
Mou_XLOC_018869	Pseudogene-associated sense lncRNA	Lung	-0.460986	0.00475631	0.127636	0.574393
Mou_XLOC_024161	Pseudogene-associated sense lncRNA	Aorta	0.357447	0.26571	0.609708	0.0218225
Mou_XLOC_024293	Pseudogene-associated sense lncRNA	Kidney	-0.95746	5.26354e-07	-1.11259	5.85109e-10
Mou_XLOC_024293	Pseudogene-associated sense lncRNA	Liver	-0.0325283	0.941197	-0.465105	0.0091113
Mou_XLOC_024293	Pseudogene-associated sense lncRNA	Lung	-0.683722	1.09667e-06	0.463524	0.00161067
Mou_XLOC_024293	Pseudogene-associated sense lncRNA	Skin	-1.25359	0.00134417	-1.60762	8.23216e-06
Mou_XLOC_027989	Pseudogene-associated sense lncRNA	Kidney	-1.93879	0.0135846	-1.87476	0.00783276
Mou_XLOC_028663	Pseudogene-associated sense lncRNA	Liver	-3.73481	1.05631e-05	-5.51818	2.75159e-07
Mou_XLOC_028665	Pseudogene-associated sense lncRNA	Liver	-1.19183	0.116585	-2.2997	0.000205316
Mou_XLOC_028670	Pseudogene-associated sense lncRNA	Liver	-1.17549	0.118782	-1.8979	0.00165097
Mou_XLOC_028738	Pseudogene-associated sense lncRNA	Liver	-0.0403974	0.937112	-0.542168	0.0085976
Mou_XLOC_029647	Pseudogene-associated sense lncRNA	Heart	0.580246	0.0108783	0.218266	0.625949
Mou_XLOC_030269	Pseudogene-associated sense lncRNA	Lung	1.40358	0.00808908	1.29334	0.0175993
Mou_XLOC_033782	Pseudogene-associated sense lncRNA	Kidney	0.699101	0.256722	0.978414	0.034096
Mou_XLOC_033874	Pseudogene-associated sense lncRNA	Skin	-1.69823	0.0799398	-2.34757	0.0195508
Mou_XLOC_036449	Pseudogene-associated sense lncRNA	Brain	2.14248	1.28657e-06	2.55983	1.32803e-10
Mou_XLOC_036917	Pseudogene-associated sense lncRNA	Kidney	-1.2517	0.0832689	-1.62616	0.00953579
Mou_XLOC_040769	Pseudogene-associated sense lncRNA	Lung	-0.432244	0.0294843	-0.420708	0.0353805
Mou_XLOC_043446	Pseudogene-associated sense lncRNA	Kidney	-0.555155	0.277384	-0.982714	0.0100363
Mou_XLOC_045873	Pseudogene-associated sense lncRNA	Muscle	-0.174936	0.765676	-0.49979	0.0208901
PB.7089	Pseudogene-associated sense lncRNA	Kidney	0.542358	0.475411	1.04596	0.03339
ENSMUSG00000085492	Pseudogene-associated antisense lncRNA	Aorta	-0.147547	0.725094	-0.573651	0.0442695
ENSMUSG00000086938	Pseudogene-associated antisense lncRNA	Heart	-0.737763	0.0368403	-0.469281	0.310758
ENSMUSG00000086938	Pseudogene-associated antisense lncRNA	Skin	-0.714562	0.022709	-0.211323	0.810463
ENSMUSG00000089652	Pseudogene-associated antisense lncRNA	Liver	3.52116	0.000314673	3.03052	0.0012463
ENSMUSG00000089652	Pseudogene-associated antisense lncRNA	Lung	5.21585	0.000669197	5.86029	6.49114e-05
ENSMUSG00000097039	Pseudogene-associated antisense lncRNA	Lung	0.679272	0.0556717	0.696886	0.0449325
ENSMUSG00000097039	Pseudogene-associated antisense lncRNA	Muscle	0.0507038	0.973536	0.610617	0.0209127
ENSMUSG00000097073	Pseudogene-associated antisense lncRNA	Kidney	-0.742062	0.270678	-1.64427	0.00128628
ENSMUSG00000097154	Pseudogene-associated antisense lncRNA	Kidney	1.12757	0.27581	1.6833	0.0239491
ENSMUSG00000098172	Pseudogene-associated antisense lncRNA	Lung	-0.469109	0.0303741	-0.403542	0.0714386
ENSMUSG00000104340	Pseudogene-associated antisense lncRNA	Lung	1.34409	0.215804	2.34168	0.0069515
ENSMUSG00000104667	Pseudogene-associated antisense lncRNA	Aorta	0.531743	0.569009	2.07973	0.000384576
ENSMUSG00000105961	Pseudogene-associated antisense lncRNA	Muscle	-0.689059	0.361543	-0.951992	0.0471268
ENSMUSG00000109841	Pseudogene-associated antisense lncRNA	Aorta	-0.665775	0.0406717	-0.0257667	0.967588
ENSMUSG00000109841	Pseudogene-associated antisense lncRNA	Heart	-0.317986	0.299038	-0.526993	0.0349282
ENSMUSG00000109841	Pseudogene-associated antisense lncRNA	Muscle	-0.120701	0.934761	-1.05098	0.00541097
ENSMUSG00000110462	Pseudogene-associated antisense lncRNA	Skin	0.798056	0.0190276	1.08334	0.000481837
ENSMUSG00000112547	Pseudogene-associated antisense lncRNA	Aorta	0.942637	0.0383937	1.31234	0.00115565
ENSMUSG00000114608	Pseudogene-associated antisense lncRNA	Heart	2.80224	3.80585e-06	2.99729	1.80627e-07
ENSMUSG00000114608	Pseudogene-associated antisense lncRNA	Kidney	2.17034	0.172412	2.94836	0.0155913
ENSMUSG00000114608	Pseudogene-associated antisense lncRNA	Liver	3.00696	0.1677	3.82686	0.0316671
ENSMUSG00000114608	Pseudogene-associated antisense lncRNA	Lung	1.9235	0.0239206	2.40865	0.00238797
ENSMUSG00000114608	Pseudogene-associated antisense lncRNA	Muscle	1.73855	0.0190708	1.62803	0.0120957
ENSMUSG00000116114	Pseudogene-associated antisense lncRNA	Aorta	-0.150327	0.727302	-0.683585	0.0153905
ENSMUSG00000116114	Pseudogene-associated antisense lncRNA	Heart	0.992858	0.279469	1.48266	0.0432526
ENSMUSG00000116114	Pseudogene-associated antisense lncRNA	Skin	-0.88418	0.0491883	0.0421465	0.985554
ENSMUSG00000121135	Pseudogene-associated antisense lncRNA	Lung	0.989546	0.000274728	0.785332	0.00546076
Mou_XLOC_000120	Pseudogene-associated antisense lncRNA	Kidney	-0.408537	0.00100132	-0.486291	1.38808e-05
Mou_XLOC_000120	Pseudogene-associated antisense lncRNA	Liver	-0.191555	0.40873	-0.574659	0.000137305
Mou_XLOC_000120	Pseudogene-associated antisense lncRNA	Lung	-0.271537	0.0272297	0.191425	0.148638
Mou_XLOC_000586	Pseudogene-associated antisense lncRNA	Aorta	4.53531	0.00600342	4.70727	0.00374755
Mou_XLOC_000586	Pseudogene-associated antisense lncRNA	Heart	5.29618	0.000428502	5.50873	0.000125691
Mou_XLOC_000586	Pseudogene-associated antisense lncRNA	Kidney	1.37573	1	3.47658	0.0444712
Mou_XLOC_000586	Pseudogene-associated antisense lncRNA	Liver	4.962	0.00367645	3.89455	0.0215588
Mou_XLOC_000586	Pseudogene-associated antisense lncRNA	Lung	5.6521	3.5578e-11	5.94618	1.87441e-12
Mou_XLOC_003241	Pseudogene-associated antisense lncRNA	Aorta	0.873154	0.10354	1.50775	0.000633744
Mou_XLOC_009402	Pseudogene-associated antisense lncRNA	Lung	0.15068	0.714741	0.514319	0.0463185
Mou_XLOC_009742	Pseudogene-associated antisense lncRNA	Aorta	0.684941	0.0331906	0.913186	0.00153011
Mou_XLOC_010014	Pseudogene-associated antisense lncRNA	Liver	-1.9104	0.0643607	-4.21912	3.79686e-07
Mou_XLOC_010302	Pseudogene-associated antisense lncRNA	Kidney	-0.155029	0.832279	-0.798986	0.039528
Mou_XLOC_011050	Pseudogene-associated antisense lncRNA	Brain	-0.00249837	0.996632	0.296452	1.89758e-05
Mou_XLOC_011050	Pseudogene-associated antisense lncRNA	Liver	-0.0443234	0.93051	-0.471426	0.0293807
Mou_XLOC_011477	Pseudogene-associated antisense lncRNA	Aorta	-0.394378	0.0835245	-0.454748	0.0358207
Mou_XLOC_011477	Pseudogene-associated antisense lncRNA	Brain	-0.0684391	0.927297	-0.344015	0.00733937
Mou_XLOC_016672	Pseudogene-associated antisense lncRNA	Lung	0.179542	0.876133	1.17798	0.0450766
Mou_XLOC_017164	Pseudogene-associated antisense lncRNA	Kidney	0.11341	0.871942	0.838158	0.00729341
Mou_XLOC_017246	Pseudogene-associated antisense lncRNA	Lung	1.18383	0.0331616	0.946945	0.113278
Mou_XLOC_017668	Pseudogene-associated antisense lncRNA	Aorta	2.22958	1.0429e-37	2.33032	6.64883e-42
Mou_XLOC_017668	Pseudogene-associated antisense lncRNA	Brain	1.10832	0.000551138	1.07425	0.00019502
Mou_XLOC_017668	Pseudogene-associated antisense lncRNA	Heart	1.05739	5.40955e-05	1.24059	1.59141e-07
Mou_XLOC_017668	Pseudogene-associated antisense lncRNA	Kidney	0.400631	0.049863	0.454179	0.00912722
Mou_XLOC_017668	Pseudogene-associated antisense lncRNA	Liver	0.237973	0.655083	0.883928	0.00243065
Mou_XLOC_017668	Pseudogene-associated antisense lncRNA	Lung	0.891621	1.15544e-08	0.890931	1.08661e-08
Mou_XLOC_017668	Pseudogene-associated antisense lncRNA	Muscle	0.652355	0.120137	0.652774	0.0460609
Mou_XLOC_017865	Pseudogene-associated antisense lncRNA	Liver	0.855195	0.0266683	0.577952	0.138638
Mou_XLOC_017868	Pseudogene-associated antisense lncRNA	Liver	0.555198	0.209181	0.870184	0.0096709
Mou_XLOC_017868	Pseudogene-associated antisense lncRNA	Lung	-0.137211	0.732894	0.53837	0.0230063
Mou_XLOC_018103	Pseudogene-associated antisense lncRNA	Aorta	-1.41464	0.0121158	-0.220243	0.809912
Mou_XLOC_018103	Pseudogene-associated antisense lncRNA	Heart	1.292	0.0331668	1.10836	0.0891072
Mou_XLOC_018103	Pseudogene-associated antisense lncRNA	Kidney	0.763602	0.0455686	0.962807	0.00245345
Mou_XLOC_018103	Pseudogene-associated antisense lncRNA	Lung	0.920284	0.0108093	1.09556	0.0014012
Mou_XLOC_018103	Pseudogene-associated antisense lncRNA	Muscle	0.85596	0.196732	0.955372	0.0449172
Mou_XLOC_018835	Pseudogene-associated antisense lncRNA	Liver	0.57831	0.0191873	0.365886	0.147846
Mou_XLOC_020705	Pseudogene-associated antisense lncRNA	Brain	0.966298	4.13686e-05	1.27931	1.98185e-10
Mou_XLOC_020864	Pseudogene-associated antisense lncRNA	Heart	3.4198	0.000103757	2.91563	0.00124489
Mou_XLOC_020864	Pseudogene-associated antisense lncRNA	Kidney	1.45815	0.0288199	1.82815	0.00110598
Mou_XLOC_020864	Pseudogene-associated antisense lncRNA	Lung	1.7617	0.00959824	2.11507	0.00102468
Mou_XLOC_020864	Pseudogene-associated antisense lncRNA	Muscle	2.60929	0.00356254	2.38281	0.00377165
Mou_XLOC_023238	Pseudogene-associated antisense lncRNA	Liver	-2.05414	0.00260257	-0.698086	0.319221
Mou_XLOC_025520	Pseudogene-associated antisense lncRNA	Aorta	1.05542	0.000514236	0.402691	0.315238
Mou_XLOC_025785	Pseudogene-associated antisense lncRNA	Kidney	-0.442355	0.0401818	-0.445744	0.018582
Mou_XLOC_025785	Pseudogene-associated antisense lncRNA	Lung	0.363661	0.221782	0.79611	0.00066737
Mou_XLOC_026417	Pseudogene-associated antisense lncRNA	Aorta	0.00119698	0.998628	-1.01428	6.04495e-09
Mou_XLOC_026556	Pseudogene-associated antisense lncRNA	Kidney	0.703674	0.0010543	0.641501	0.00144567
Mou_XLOC_027683	Pseudogene-associated antisense lncRNA	Kidney	2.32087	0.000541726	1.50168	0.0299893
Mou_XLOC_028119	Pseudogene-associated antisense lncRNA	Liver	-1.13195	0.228443	-1.82108	0.0179855
Mou_XLOC_029981	Pseudogene-associated antisense lncRNA	Kidney	-0.790759	0.556618	-1.83586	0.0496128
Mou_XLOC_030114	Pseudogene-associated antisense lncRNA	Liver	-0.269266	0.17528	-0.657549	8.26476e-06
Mou_XLOC_031564	Pseudogene-associated antisense lncRNA	Liver	0.726389	0.0428388	1.08738	0.000300394
Mou_XLOC_031639	Pseudogene-associated antisense lncRNA	Kidney	-0.67576	0.0906121	-1.05915	0.00131011
Mou_XLOC_037407	Pseudogene-associated antisense lncRNA	Heart	1.37771	0.000134577	0.806974	0.0652764
Mou_XLOC_037407	Pseudogene-associated antisense lncRNA	Kidney	0.811449	0.0429367	0.955643	0.00501389
Mou_XLOC_037407	Pseudogene-associated antisense lncRNA	Liver	1.93707	2.63723e-05	2.31031	4.55501e-08
Mou_XLOC_037407	Pseudogene-associated antisense lncRNA	Lung	1.42192	2.46364e-11	1.60083	2.03311e-14
Mou_XLOC_037407	Pseudogene-associated antisense lncRNA	Muscle	0.632697	0.1471	0.687523	0.0349743
Mou_XLOC_040763	Pseudogene-associated antisense lncRNA	Brain	0.148456	0.776912	0.307276	0.0349619
Mou_XLOC_040763	Pseudogene-associated antisense lncRNA	Lung	-0.414353	0.013071	0.141785	0.521734
Mou_XLOC_040763	Pseudogene-associated antisense lncRNA	Skin	-0.665567	0.00341574	-0.771515	0.000500151
Mou_XLOC_040768	Pseudogene-associated antisense lncRNA	Lung	-0.533411	0.000905481	0.0263118	0.933813
