## Supplementary material for "Enhanced Functional Potential of Pseudogene-associated lncRNA Genes in Mammals": Table S7

### Sheet: Mouse
Table S7 Primers for quantitative real-time PCR
Primer	Sequence (5′-3′)
GAPDH-F	AAATGGTGAAGGTCGGTGTGAAC
GAPDH-R	CAACAATCTCCACTTTGCCACTG
ENSMUSG00000121500-F	TGGTCGTGGACAGGAAGA
ENSMUSG00000121500-R	GGAGGTAGTGGAGGATGGT
ENSMUSG00000120992-F	CCCATTACAGTTCAGTTCACC
ENSMUSG00000120992-R	TACCTGGATACTGCCAACGA
ENSMUSG00000121378-F	TCAGTTTGTCAGGCAGGGAT
ENSMUSG00000121378-R	TGGTTCTAACTAGGGAGTTCTG
Mou XLOC 017668-F	CTGGTTGCCTGACTACTGG
Mou XLOC 017668-R	ATGGGAGGTTGTGGGTAT
ENSMUSG00000114608-F	ACCTAGAAAATTCAGCCACT
ENSMUSG00000114608-R	GATGCTTGTCACTGCTCC
Mou XLOC 000586-F	CCTCTACCCAATACCTGCTC
Mou XLOC 000586-R	CCTGGAATGGCCTGTCTTTT
Mou XLOC 013922-F	GATGAGGCTTCCAAGAACGA
Mou XLOC 013922-R	CTGCAAAGAATGAATTAGGC
Mou XLOC 028665-F	CTGGCTACTGATACCACTTT
Mou XLOC 028665-R	ACGGGATGCTGTATGGATAG
ENSMUSG00000097039-F	GAGAATGTTTGTTGTCATCTCTCG
ENSMUSG00000097039-R	CCTCAATCAGGCAGTGTCC
Mou XLOC 000120-F	GGGAATGTTTGTGATGAG
Mou XLOC 000120-R	AGAAGTTGATAACCGAGT
